# Rapid and assured genetic engineering methods applied to *Acinetobacter baylyi* ADP1 genome streamlining

**DOI:** 10.1101/754242

**Authors:** Gabriel A. Suárez, Kyle R. Dugan, Brian A. Renda, Sean P. Leonard, Lakshmi S. Gangavarapu, Jeffrey E. Barrick

## Abstract

One goal of synthetic biology is to improve the efficiency and predictability of living cells by removing extraneous genes from their genomes. We demonstrate improved methods for engineering the genome of the metabolically versatile and naturally transformable bacterium *Acinetobacter baylyi* ADP1 and apply them to a genome streamlining project. In Golden Transformation, linear DNA fragments constructed by Golden Gate Assembly are directly added to cells to create targeted deletions, edits, or additions to the chromosome. We tested the dispensability of 55 regions of the ADP1 chromosome using Golden Transformation. The 19 successful multiple-gene deletions ranged in size from 21 to 183 kilobases and collectively accounted for 24.6% of its genome. Deletion success could only be partially predicted on the basis of a single-gene knockout strain collection and a new Tn-Seq experiment. We further show that ADP1’s native CRISPR/Cas locus is active and can be retargeted using Golden Transformation. We reprogrammed it to create a CRISPR-Lock, which validates that a gene has been successfully removed from the chromosome and prevents it from being reacquired. These methods can be used together to implement combinatorial routes to further genome streamlining and for more rapid and assured metabolic engineering of this versatile chassis organism.
