## Supplementary material for "Rapid and assured genetic engineering methods applied to *Acinetobacter baylyi* ADP1 genome streamlining": Table S1

# Notes
# Oligo abbreviations: U, upstream; D, downstream; F, forward; R, reverse; TS, top strand; BS, bottom strand
# Deletion verification primers are for PCR reactions to create the replacement cassette as shown in Fig. 1 and verification PCRs labelled A1, A2, B1, B2, C as shown in Fig. S1 when used in tests with results shown in Fig. S3
Experiment	Description	Oligo	Sequence
multiple-gene deletion	tdk-kanR primer for all PCR A1	A1R	ACATCAGAGATTTTGAGACACAACGTG
multiple-gene deletion	tdk-kanR primer for all PCR A2	A2F	GATTAAATTCCAACATGGATGC
multiple-gene deletion	RGR1	UF	TCACACCGACCTTACCG
multiple-gene deletion	RGR1	UR	ATGCGGTCTCACGTTCGTCTCAGACCGTACAACCCATCCAATCG
multiple-gene deletion	RGR1	DF	GCATGGTCTCAGCTGCGTCTCAGGTCGTTTGTCAATTTTCAGGATCG
multiple-gene deletion	RGR1	DR	CTTGCGGCATAAATAAAGC
multiple-gene deletion	DGR1 (MGD1)	UF	GATGGAAAACATATTTCAGATAAGC
multiple-gene deletion	DGR1 (MGD1)	UR	ATGCGGTCTCACGTTCGTCTCAGACCCGAATCTATATAAGAGGGATTATTTTT
multiple-gene deletion	DGR1 (MGD1)	DF	GCATGGTCTCAGCTGCGTCTCAGGTCATCATTGCTATATCGAACGAAC
multiple-gene deletion	DGR1 (MGD1)	DR	CAGGATCAACTTCACCTGC
multiple-gene deletion	DGR1 (MGD1)	B1R	CTCTTCAGGGCTGATCTG
multiple-gene deletion	DGR1 (MGD1)	B2F	GGTGCAAAGGTACGAGC
multiple-gene deletion	RGR2	UF	CATTTACTGAAAGCAACAAGC
multiple-gene deletion	RGR2	UR	ATGCGGTCTCACGTTCGTCTCAGACCGCTCAATCAATTTAGCAAAGC
multiple-gene deletion	RGR2	DF	GCATGGTCTCAGCTGCGTCTCAGGTCTCGTCCTCTGTACTTCCG
multiple-gene deletion	RGR2	DR	GCTTCAAACCCATACCG
multiple-gene deletion	DGR2 (MGD2)	UF	GGCTGCTTTCAAGAATATAAGC
multiple-gene deletion	DGR2 (MGD2)	UR	ATGCGGTCTCACGTTCGTCTCAGACCGCCTTATGATGCTGAAGC
multiple-gene deletion	DGR2 (MGD2)	DF	GCATGGTCTCAGCTGCGTCTCAGGTCCTTCTGCCGTTGGTCG
multiple-gene deletion	DGR2 (MGD2)	DR	TTTCATCAAGTACATAAACACGC
multiple-gene deletion	DGR2 (MGD2)	B1R	ATCGCCATTGGTTGC
multiple-gene deletion	DGR2 (MGD2)	B2F	GAGGACGAATTGATGAAGC
multiple-gene deletion	DGR3 (MGD3)	UF	CTTGGTGATTACCGAGCC
multiple-gene deletion	DGR3 (MGD3)	UR	ATGCGGTCTCACGTTCGTCTCAGACCCTTTCTTTCAACTCAGCATAAGC
multiple-gene deletion	DGR3 (MGD3)	DF	GCATGGTCTCAGCTGCGTCTCAGGTCTGCTTATGAGTTACATGATTGG
multiple-gene deletion	DGR3 (MGD3)	DR	GTGGTGTAATAAAATGCTTGC
multiple-gene deletion	DGR3 (MGD3)	B1R	CACAGATCCAATACCAGC
multiple-gene deletion	DGR3 (MGD3)	B2F	GAGCAGTTCTCAAGAATGC
multiple-gene deletion	RGR3	UF	CTGACCAAACTGACCACG
multiple-gene deletion	RGR3	UR	ATGCGGTCTCACGTTCGTCTCAGACCAGTTAAAGCAGTATCGCCG
multiple-gene deletion	RGR3	DF	GCATGGTCTCAGCTGCGTCTCAGGTCCTAATTTCGATAAAAATCCACTGC
multiple-gene deletion	RGR3	DR	CGATAAAATGATGCTGGC
multiple-gene deletion	RGR3	B1R	CGTTTAATTGTGCATTTGC
multiple-gene deletion	RGR3	B2F	CCGATCTTAAAAGGAGATGC
multiple-gene deletion	RGR3	CF	AGCGTTGAATCCTGTGC
multiple-gene deletion	RGR3	CR	CTTGCTGCGTTTGAAGC
multiple-gene deletion	RGR4	UF	GACCACATTCGAGATGC
multiple-gene deletion	RGR4	UR	ATGCGGTCTCACGTTCGTCTCAGACCCGCGTATAAATAATTTTGCC
multiple-gene deletion	RGR4	DF	GCATGGTCTCAGCTGCGTCTCAGGTCCCAGGGTCTAACAGTGAGC
multiple-gene deletion	RGR4	DR	TGTCATCAAAATCAATTCTGC
multiple-gene deletion	RGR4	B1R	ATCAACCATCCTAATCATGC
multiple-gene deletion	RGR4	B2F	GTCCCGGTGAGTATTTACG
multiple-gene deletion	RGR4	CF	GCGAATTTGACCATCG
multiple-gene deletion	RGR4	CR	GCAGGCAGTAGGTCAGC
multiple-gene deletion	DGR4 (MGD4)	UF	TCAATCTCAATTCATGTCGC
multiple-gene deletion	DGR4 (MGD4)	UR	ATGCGGTCTCACGTTCGTCTCAGACCTTCACAAAGTTGATTAAATCCG
multiple-gene deletion	DGR4 (MGD4)	DF	GCATGGTCTCAGCTGCGTCTCAGGTCGGTTTACATTTTTACCGTTGC
multiple-gene deletion	DGR4 (MGD4)	DR	CTTTGTCCATGGTAGGTGC
multiple-gene deletion	DGR4 (MGD4)	B1R	ACTTCGGTGGTAACTCTGC
multiple-gene deletion	DGR4 (MGD4)	B2F	CAATTGGATCAAGTTTAGTTGC
multiple-gene deletion	DGR5 (MGD5)	UF	CCTGTACAGAAGAAACATTTGC
multiple-gene deletion	DGR5 (MGD5)	UR	ATGCGGTCTCACGTTCGTCTCAGACCCTGCATTGTTTATTCTATCACCAG
multiple-gene deletion	DGR5 (MGD5)	DF	GCATGGTCTCAGCTGCGTCTCAGGTCTTCGAGCTCAATACATCATATC
multiple-gene deletion	DGR5 (MGD5)	DR	ATCCTGAATGTCATCATATTCG
multiple-gene deletion	DGR5 (MGD5)	B1R	AACCATGTGTGTTTGCG
multiple-gene deletion	DGR5 (MGD5)	B2F	GTTGTCGCAACATCTGC
multiple-gene deletion	RGR5	UF	ACGTTGTCGAGCATACG
multiple-gene deletion	RGR5	UR	ATGCGGTCTCACGTTCGTCTCAGACCGGCTCTTTGTTATGCTATGC
multiple-gene deletion	RGR5	DF	GCATGGTCTCAGCTGCGTCTCAGGTCGTAGAGATTTCCAAATTGTGC
multiple-gene deletion	RGR5	DR	GCGCTGAAAACAAAGTACG
multiple-gene deletion	RGR5	B1R	AACTGATACATCTCGGTTGC
multiple-gene deletion	RGR5	B2F	TTCAGCATTAGAAAACTGTGC
multiple-gene deletion	RGR5	CF	AGCAAGTTCATCATTACGC
multiple-gene deletion	RGR5	CR	TCCACATAGCATCACATGA
multiple-gene deletion	RGR6	UF	GATATACTGGTTCCTGATTGGTC
multiple-gene deletion	RGR6	UR	ATGCGGTCTCACGTTCGTCTCAGACCCAGAAAAGACTCAAAATAAGATGTAATTC
multiple-gene deletion	RGR6	DF	GCATGGTCTCAGCTGCGTCTCAGGTCGGGCAATACTATTAGTGATGAAGC
multiple-gene deletion	RGR6	DR	CGTCTGCACCAACTACAGC
multiple-gene deletion	RGR6	B1R	CGCCAGTCATTGATGC
multiple-gene deletion	RGR6	B2F	CGTATAGAGCAAGGCCG
multiple-gene deletion	DGR6 (MGD6)	UF	GCCATACTGGAACCGC
multiple-gene deletion	DGR6 (MGD6)	UR	ATGCGGTCTCACGTTCGTCTCAGACCCCAAAATCAACTTTTTCACC
multiple-gene deletion	DGR6 (MGD6)	DF	GCATGGTCTCAGCTGCGTCTCAGGTCTTTATCATCGCTTCCAAAATG
multiple-gene deletion	DGR6 (MGD6)	DR	GTTTCTGGCTGGTCTGC
multiple-gene deletion	DGR6 (MGD6)	B1R	TCTTGATTGCCTCTGCC
multiple-gene deletion	DGR6 (MGD6)	B2F	GTGTAGTTGGAGAGAAAGTTGC
multiple-gene deletion	DGR7 (MGD7)	UF	AAACTAATAGTCAGAGCGTGAGTTATAC
multiple-gene deletion	DGR7 (MGD7)	UR	TGATTTGAATTGGAGGCTGGGTATTTTTTACCTCTCTACCACCAATA
multiple-gene deletion	DGR7 (MGD7)	DF	TTCTAAGCATGCGGAGCTGGAGTGGTCTGGTCACGCTT
multiple-gene deletion	DGR7 (MGD7)	DR	CTCAATGAACGCTTGGAG
multiple-gene deletion	DGR8 (MGD8)	UF	ATGCCATAGATGTTTACCTGC
multiple-gene deletion	DGR8 (MGD8)	UR	ATGCGGTCTCACGTTCGTCTCAGACCGAGCACCACAACAACTGC
multiple-gene deletion	DGR8 (MGD8)	DF	GCATGGTCTCAGCTGCGTCTCAGGTCGATTATAAATCACGTTTTGGC
multiple-gene deletion	DGR8 (MGD8)	DR	GACGCTTTACAATTTCTTCG
multiple-gene deletion	DGR8 (MGD8)	B1R	TCCAATTGCATGACAGC
multiple-gene deletion	DGR8 (MGD8)	B2F	AATGGATAAAGGACTTCGC
multiple-gene deletion	DGR8 (MGD8)	CF1	CACCAGTCAGATCTTATTAGCC
multiple-gene deletion	DGR8 (MGD8)	CR1	GATAAAGATAATTATAGGCGAACC
multiple-gene deletion	DGR8 (MGD8)	CF2	GGACTGGAAAGGAGATGC
multiple-gene deletion	DGR8 (MGD8)	CR2	TGCTTGCTCAAGATTGC
multiple-gene deletion	RGR7	UF	GATTGATCGAAATGCCG
multiple-gene deletion	RGR7	UR	ATGCGGTCTCACGTTCGTCTCAGACCCGCTTTGAATATGGTGC
multiple-gene deletion	RGR7	DF	GCATGGTCTCAGCTGCGTCTCAGGTCCATCGGATTAAATGGATCG
multiple-gene deletion	RGR7	DR	GCATGTCAGATCAGATCG
multiple-gene deletion	RGR7	B1R	CCAATGTTGTTCTTAATACCG
multiple-gene deletion	RGR7	B2F	GCGGTATCTTATTGATCCG
multiple-gene deletion	RGR7	CF	TTATTTGGCAAATAGACATGG
multiple-gene deletion	RGR7	CR	ATGTCACAAACAATCACGCT
multiple-gene deletion	DGR9 (MGD9)	UF	GATAGGTGCATTACATGATGC
multiple-gene deletion	DGR9 (MGD9)	UR	ATGCGGTCTCACGTTCGTCTCAGACCCTCATTGGGAAAAACGTG
multiple-gene deletion	DGR9 (MGD9)	DF	GCATGGTCTCAGCTGCGTCTCAGGTCCTAAGTTCGGCTCAGATTC
multiple-gene deletion	DGR9 (MGD9)	DR	GCAAGATTGACTCCACG
multiple-gene deletion	DGR9 (MGD9)	B1R	AGTCCAACATGACCGC
multiple-gene deletion	DGR9 (MGD9)	B2F	TGGACAATGCTGATACTGC
multiple-gene deletion	RGR8	UF	ATATTGCGTTGCCAGC
multiple-gene deletion	RGR8	UR	ATGCGGTCTCACGTTCGTCTCAGACCGATCCAAATCATACCAATCG
multiple-gene deletion	RGR8	DF	GCATGGTCTCAGCTGCGTCTCAGGTCGGTTGATTCAGCAGGC
multiple-gene deletion	RGR8	DR	CATAAGCCAAAGCATTTGC
multiple-gene deletion	RGR8	B1R	ATCAGCTTGGTGATATTGC
multiple-gene deletion	RGR8	B2F	GCACGCTATTGTTACGC
multiple-gene deletion	RGR8	CF	GCGGTAAATGCAGAATGTATC
multiple-gene deletion	RGR8	CR	ATGAACATCTTCAACATTTAGATCAAG
multiple-gene deletion	DGR10 (MGD10)	UF	CGTGGCAATTATCAATGC
multiple-gene deletion	DGR10 (MGD10)	UR	ATGCGGTCTCACGTTCGTCTCAGACCAACGTTCCACTATTGTTTGTC
multiple-gene deletion	DGR10 (MGD10)	DF	GCATGGTCTCAGCTGCGTCTCAGGTCGATCAGAATTAGCAAAAGCAAC
multiple-gene deletion	DGR10 (MGD10)	DR	GTTCTGGAAATGGAAGGC
multiple-gene deletion	DGR10 (MGD10)	B1R	GGATTCTCTGTCAAAGTTCG
multiple-gene deletion	DGR10 (MGD10)	B2F	AGACAACGCGAGTCTGC
multiple-gene deletion	RGR9	UF	CCTTACCCATATCTTTCATGC
multiple-gene deletion	RGR9	UR	ATGCGGTCTCACGTTCGTCTCAGACCTTGATGTCGTAGATCAGAACG
multiple-gene deletion	RGR9	DF	GCATGGTCTCAGCTGCGTCTCAGGTCCGTTCTTATGCAGATGCG
multiple-gene deletion	RGR9	DR	GCCACCATAACTGATTGC
multiple-gene deletion	RGR10	UF	AATCATGAAAACTCCATCTGG
multiple-gene deletion	RGR10	UR	ATGCGGTCTCACGTTCGTCTCAGACCGGTGGTTATCATTTAGCACG
multiple-gene deletion	RGR10	DF	GCATGGTCTCAGCTGCGTCTCAGGTCCTTGGCAAGGTTGTGC
multiple-gene deletion	RGR10	DR	AGAGATGGTTTCAAGTGCG
multiple-gene deletion	RGR11	UF	GGTATAAGGATCCCAAATGC
multiple-gene deletion	RGR11	UR	ATGCGGTCTCACGTTCGTCTCAGACCAGAGATGGTTTCAAGTGCG
multiple-gene deletion	RGR11	DF	GCATGGTCTCAGCTGCGTCTCAGGTCGTAGCTTTAAAAGGCAATATGC
multiple-gene deletion	RGR11	DR	GAGTATGTGCTTAGCTGGTGC
multiple-gene deletion	RGR11	B1R	CAAATCACCATGACCTGC
multiple-gene deletion	RGR11	B2F	GCTACGAATGACCAGACG
multiple-gene deletion	RGR11	CF	AACCACATTGGGACTGC
multiple-gene deletion	RGR11	CR	AATGGGTTTATCAATTTGGC
multiple-gene deletion	DGR11 (MGD11)	UF	AAATTACCTTGATAGCCTGCA
multiple-gene deletion	DGR11 (MGD11)	UR	TGATTTGAATTGGAGGCTGGGAAGCTCTAAAAGGCAGCAT
multiple-gene deletion	DGR11 (MGD11)	DF	TTCTAAGCATGCGGAGCTGGATATTTCTCTTAAAATTTCTATAAAATAATTTAC
multiple-gene deletion	DGR11 (MGD11)	DR	CGATCTTATGCAGGAGGTAC
multiple-gene deletion	DGR12 (MGD12)	UF	GCTTTGGACTTGCTCTCG
multiple-gene deletion	DGR12 (MGD12)	UR	ATGCGGTCTCACGTTCGTCTCAGACCCAATTGACGTATTGACGC
multiple-gene deletion	DGR12 (MGD12)	DF	GCATGGTCTCAGCTGCGTCTCAGGTCTCGATGATCGTTGATATAGAGG
multiple-gene deletion	DGR12 (MGD12)	DR	TTCGGATGAATTTTAAACGC
multiple-gene deletion	DGR12 (MGD12)	B1R	GCACTTCCCATGATTGC
multiple-gene deletion	DGR12 (MGD12)	B2F	CGTTTATCTTCAGAATGTCCG
multiple-gene deletion	RGR12	UF	GCCCTGAAACATTAACATCG
multiple-gene deletion	RGR12	UR	ATGCGGTCTCACGTTCGTCTCAGACCGGGACGCTTTATCATGTGC
multiple-gene deletion	RGR12	DF	GCATGGTCTCAGCTGCGTCTCAGGTCGCAGGCATACGGTATTCAAC
multiple-gene deletion	RGR12	DR	GCAAATACTACGGCAAATACTACG
multiple-gene deletion	RGR12	B1R	CCAATGCTGAAATTATGGC
multiple-gene deletion	RGR12	B2F	CACACTGATATGTTTACCTTCG
multiple-gene deletion	RGR13	UF	GTCATGATCTACCCCTTGC
multiple-gene deletion	RGR13	UR	ATGCGGTCTCACGTTCGTCTCAGACCTTCTTGAACTCGAATTTGAACTG
multiple-gene deletion	RGR13	DF	GCATGGTCTCAGCTGCGTCTCAGGTCGCGGAATAACAGATGAAGAA
multiple-gene deletion	RGR13	DR	CTTTAGCGTGGATAAGCG
multiple-gene deletion	RGR13	B1R	GCGTGATTATGTTACATAGGC
multiple-gene deletion	RGR13	B2F	TTGACCTTGAGCAAGTAAGC
multiple-gene deletion	RGR14	UF	GCAGTTGGGAAAGAATCG
multiple-gene deletion	RGR14	UR	ATGCGGTCTCACGTTCGTCTCAGACCTGGTGAGAAATCTGATGGC
multiple-gene deletion	RGR14	DF	GCATGGTCTCAGCTGCGTCTCAGGTCTTACAGGCGTTGAGAATAGC
multiple-gene deletion	RGR14	DR	AAGAACAACAGGCAGGC
multiple-gene deletion	RGR14	B1R	AACTTAATGCTGCATCTTGC
multiple-gene deletion	RGR14	B2F	AACGTTATCCCATAGGTGC
multiple-gene deletion	RGR14	CF	CAATCGTGACCTGTACTGC
multiple-gene deletion	RGR14	CR	GCATGGAAGACAGCGC
multiple-gene deletion	DGR13 (MGD13)	UF	ATGTTTGCATATAAGGGGC
multiple-gene deletion	DGR13 (MGD13)	UR	ATGCGGTCTCACGTTCGTCTCAGACCCGCGTACTCAATCAATGC
multiple-gene deletion	DGR13 (MGD13)	DF	GCATGGTCTCAGCTGCGTCTCAGGTCTGCTTGGTCGATGTCG
multiple-gene deletion	DGR13 (MGD13)	DR	CTTCACGAACCAAAGTCG
multiple-gene deletion	DGR13 (MGD13)	B1R	GTTTGGGAAACATTTGTCG
multiple-gene deletion	DGR13 (MGD13)	B2F	GCTTCTATAGGTTCACCATGC
multiple-gene deletion	DGR13 (MGD13)	CF	ATCGAAAGTGTTGTGATCG
multiple-gene deletion	DGR13 (MGD13)	CR	AAGCTTGCGATGTGTGC
multiple-gene deletion	DGR14 (MGD14)	UF	TGGTGTACTTTCATCATCAGC
multiple-gene deletion	DGR14 (MGD14)	UR	ATGCGGTCTCACGTTCGTCTCAGACCGTTCTTCGGTAGGAGAGGC
multiple-gene deletion	DGR14 (MGD14)	DF	GCATGGTCTCAGCTGCGTCTCAGGTCGAATTTGTTTAGAGCTGGGC
multiple-gene deletion	DGR14 (MGD14)	DR	CTTAATGATGAACACAGCATCG
multiple-gene deletion	DGR14 (MGD14)	B1R	GCTGATGTGTGCTGTAAGC
multiple-gene deletion	DGR14 (MGD14)	B2F	CTAGCGCAGAAGACTTGC
multiple-gene deletion	RGR15	UF	GACTCAAGTACATTCATTCCG
multiple-gene deletion	RGR15	UR	ATGCGGTCTCACGTTCGTCTCAGACCCAAACCAGTCGCAAGC
multiple-gene deletion	RGR15	DF	GCATGGTCTCAGCTGCGTCTCAGGTCTTTCATGTTGAATAGAATATCTTGC
multiple-gene deletion	RGR15	DR	ACCACGACTACGATTTGC
multiple-gene deletion	RGR15	B1R	GGTGTTTGCTGATTCTGC
multiple-gene deletion	RGR15	B2F	ATGGGTAAAGCCTAGAGTTACG
multiple-gene deletion	RGR16	UF	GTTGGAGAGTTTGAATCGC
multiple-gene deletion	RGR16	UR	ATGCGGTCTCACGTTCGTCTCAGACCCATATTGTCCAAGAAGACTTTGC
multiple-gene deletion	RGR16	DF	GCATGGTCTCAGCTGCGTCTCAGGTCCAAATTGATTACACGGAAAGC
multiple-gene deletion	RGR16	DR	GACGAATCAAGTCATTAATCG
multiple-gene deletion	RGR16	B1R	TCTAACCAACTGAGCTATAGGC
multiple-gene deletion	RGR16	B2F	ATGCCAATGCTTTCTCG
multiple-gene deletion	RGR17	UF	TTCAAGTAGAACAGCTAAAGGC
multiple-gene deletion	RGR17	UR	ATGCGGTCTCACGTTCGTCTCAGACCTAGCGTATATGGCATGAGG
multiple-gene deletion	RGR17	DF	GCATGGTCTCAGCTGCGTCTCAGGTCAAACTTTCATCTCTTTTTAATCAGG
multiple-gene deletion	RGR17	DR	CTATTGGGCTGTTTAAATAGAGTATG
multiple-gene deletion	RGR18	UF	GATCAAAGAGGCCATGC
multiple-gene deletion	RGR18	UR	ATGCGGTCTCACGTTCGTCTCAGACCACAACCAGATACCAAGTCACC
multiple-gene deletion	RGR18	DF	GCATGGTCTCAGCTGCGTCTCAGGTCTTTCTGAAAACTCTGGACG
multiple-gene deletion	RGR18	DR	GTCACATTACTCTGGGTGC
multiple-gene deletion	RGR18	B1R	TATCTTTGAAGCACGTAGTATGC
multiple-gene deletion	RGR18	B2F	TTGATGAATACAGCCAGAGC
multiple-gene deletion	RGR18	CF	CAGCCTGCTCTTAATACGC
multiple-gene deletion	RGR18	CR	ACCCTCGCTAATGTTTGC
multiple-gene deletion	RGR19	UF	TTGATGAATACAGCCAGAGC
multiple-gene deletion	RGR19	UR	ATGCGGTCTCACGTTCGTCTCAGACCTGCTTCTGAGGCTTAATGC
multiple-gene deletion	RGR19	DF	GCATGGTCTCAGCTGCGTCTCAGGTCAACTGTTGCAGAAATTCAGC
multiple-gene deletion	RGR19	DR	AGAGATGCACATTAGAGATTGC
multiple-gene deletion	DGR15 (MGD15)	UF	CCGAATGCGACTTATGC
multiple-gene deletion	DGR15 (MGD15)	UR	ATGCGGTCTCACGTTCGTCTCAGACCTTCAAATGTTAAATGGATATTCG
multiple-gene deletion	DGR15 (MGD15)	DF	GCATGGTCTCAGCTGCGTCTCAGGTCCGATGACCTCTTTAATTATTGC
multiple-gene deletion	DGR15 (MGD15)	DR	CAACTGATGGTTAATTATGTCG
multiple-gene deletion	DGR15 (MGD15)	B1R	CACGAGACATATAGGTTGTACG
multiple-gene deletion	DGR15 (MGD15)	B2F	ACGTAATGCTTTACCAGGC
multiple-gene deletion	DGR15 (MGD15)	CF	CATCCAACATTGCCTGC
multiple-gene deletion	DGR15 (MGD15)	CR	GTATTATTGTTGCCTTAGACGC
multiple-gene deletion	RGR20	UF	CAACCATTTTGCTTGACG
multiple-gene deletion	RGR20	UR	ATGCGGTCTCACGTTCGTCTCAGACCCTCGATTTTATGTCTACCGC
multiple-gene deletion	RGR20	DF	GCATGGTCTCAGCTGCGTCTCAGGTCTGAACCTGATCAAAACATCG
multiple-gene deletion	RGR20	DR	TTGCAGGTGGTTTTAATGC
multiple-gene deletion	RGR20	B1R	CTGAGCGTTTTGGTGC
multiple-gene deletion	RGR20	B2F	GGTATCCCACTTGCTGC
multiple-gene deletion	RGR20	CF	TCATCATTCAACATAACATATTGC
multiple-gene deletion	RGR20	CR	GAGAGATTGTTCTACATGCTCG
multiple-gene deletion	RGR21	UF	CGAAGTAAATATCGTAATCACTGC
multiple-gene deletion	RGR21	UR	ATGCGGTCTCACGTTCGTCTCAGACCCGCAAGTTGTTTGACACG
multiple-gene deletion	RGR21	DF	GCATGGTCTCAGCTGCGTCTCAGGTCTGGTCAGTTGGCTTATCG
multiple-gene deletion	RGR21	DR	AATATACATGCCTATTAAAGTCGC
multiple-gene deletion	RGR21	B1R	TGTTGAGCGTGATGTACG
multiple-gene deletion	RGR21	B2F	CACTGTAGAACAAATGCTGC
multiple-gene deletion	RGR21	CF	GAAGTTTCTGAACATACTGGC
multiple-gene deletion	RGR21	CR	CATTGACACGTTTGTAGTCG
multiple-gene deletion	RGR22	UF	CGAACCGCTTACAGGC
multiple-gene deletion	RGR22	UR	ATGCGGTCTCACGTTCGTCTCAGACCACAGGCTGTGAGTTATCCG
multiple-gene deletion	RGR22	DF	GCATGGTCTCAGCTGCGTCTCAGGTCTTTAAACACAACCCATTATTCG
multiple-gene deletion	RGR22	DR	AAAGAAGCCGATCTAAATGC
multiple-gene deletion	RGR22	B1R	CGAACGTATTGTGCTCG
multiple-gene deletion	RGR22	B2F	AACAGCACCATATCGGC
multiple-gene deletion	RGR22	CF	CAGGATGACACCTATGACG
multiple-gene deletion	RGR22	CR	TATGGAAAGCGTGTGAGC
multiple-gene deletion	DGR16 (MGD16)	UF	GATGTCAGTGATCATAATGAACG
multiple-gene deletion	DGR16 (MGD16)	UR	ATGCGGTCTCACGTTCGTCTCAGACCCATTTGCAGCAATGGATT
multiple-gene deletion	DGR16 (MGD16)	DF	GCATGGTCTCAGCTGCGTCTCAGGTCGCTATCGTCATGTTTATGCC
multiple-gene deletion	DGR16 (MGD16)	DR	CGACCTTCATTCGTGC
multiple-gene deletion	DGR16 (MGD16)	B1R	TCTTATGGTAGTTATGATGGTGC
multiple-gene deletion	DGR16 (MGD16)	B2F	GCCTAAAGCTATTTGGAAGC
multiple-gene deletion	RGR23	UF	AAACGCTCAGTGAAGAAGC
multiple-gene deletion	RGR23	UR	ATGCGGTCTCACGTTCGTCTCAGACCTCAATGCCAGTGTCAGC
multiple-gene deletion	RGR23	DF	GCATGGTCTCAGCTGCGTCTCAGGTCCATTACCACTGGAGTTATAAACG
multiple-gene deletion	RGR23	DR	GACTGCCCAAGTTTATCG
multiple-gene deletion	DGR17 (MGD17)	UF	GTACATCTGTCACCCCTGC
multiple-gene deletion	DGR17 (MGD17)	UR	ATGCGGTCTCACGTTCGTCTCAGACCCTTCCTCTATCCAATCAGTGC
multiple-gene deletion	DGR17 (MGD17)	DF	GCATGGTCTCAGCTGCGTCTCAGGTCTACAACCATAATCTGAGCAGAG
multiple-gene deletion	DGR17 (MGD17)	DR	CGATTCCAATTTTACTCTGTTC
multiple-gene deletion	DGR17 (MGD17)	B1R	CGCCTTTACCATCACG
multiple-gene deletion	DGR17 (MGD17)	B2F	ACGAAAACAGTCACTTGATTG
multiple-gene deletion	DGR18 (MGD18)	UF	GCCGTGCTCTTATTATATCCAC
multiple-gene deletion	DGR18 (MGD18)	UR	ATGCGGTCTCACGTTCGTCTCAGACCATAAGTAGTGATATTTTGTATACGCAC
multiple-gene deletion	DGR18 (MGD18)	DF	GCATGGTCTCAGCTGCGTCTCAGGTCCGATGAGCAAATGATCAAAG
multiple-gene deletion	DGR18 (MGD18)	DR	GTTTCATATACTTTACGTGATGTCG
multiple-gene deletion	DGR18 (MGD18)	B1R	CATAGTACTGACCTCGGAAGC
multiple-gene deletion	DGR18 (MGD18)	B2F	TACCCTGGTCATGGACG
multiple-gene deletion	RGR24	UF	TCAGAAATAATTCAATAAAACAGGG
multiple-gene deletion	RGR24	UR	ATGCGGTCTCACGTTCGTCTCAGACCGTTTTATCGACAGTGTGGGC
multiple-gene deletion	RGR24	DF	GCATGGTCTCAGCTGCGTCTCAGGTCGAATCTGCTCTATTTGTGAAGC
multiple-gene deletion	RGR24	DR	GTGGGCAATAGTCAATGG
multiple-gene deletion	RGR24	B1R	CGTTACTAGTCAAATGGATGC
multiple-gene deletion	RGR24	B2F	AATTCATCTAGACGCTGTGC
multiple-gene deletion	RGR25	UF	CTTCAATTCACTAATGGATTTGC
multiple-gene deletion	RGR25	UR	ATGCGGTCTCACGTTCGTCTCAGACCTAAAGTCTTATCAAAGAATAGGGC
multiple-gene deletion	RGR25	DF	GCATGGTCTCAGCTGCGTCTCAGGTCTCTATACTCCAAATTTTTCTATCAATGC
multiple-gene deletion	RGR25	DR	GTACACTCAATGCAGTCGC
multiple-gene deletion	RGR25	B1R	GTGGGCAATAGTCAATGG
multiple-gene deletion	RGR25	B2F	AGCTCTTACTGCAATGTCG
multiple-gene deletion	RGR26	UF	CAGTTCAAGACGGACGC
multiple-gene deletion	RGR26	UR	ATGCGGTCTCACGTTCGTCTCAGACCGGATGAAGGGAAATAAAATGAC
multiple-gene deletion	RGR26	DF	GCATGGTCTCAGCTGCGTCTCAGGTCGCGTCATTTATTATGCGG
multiple-gene deletion	RGR26	DR	GCAGGTGAAATTGCCG
multiple-gene deletion	RGR26	B1R	AATGTTACTGATTTGGAGCG
multiple-gene deletion	RGR26	B2F	CGTTACTCACCACCACG
multiple-gene deletion	RGR26	CF	TGGAAGAATTAACTTTTTCGC
multiple-gene deletion	RGR26	CR	CCATCTATTTCGAGGCC
multiple-gene deletion	RGR27	UF	GCAATTTGAATACCTAACGG
multiple-gene deletion	RGR27	UR	ATGCGGTCTCACGTTCGTCTCAGACCTCGAATAATAACTAAAGAACCGC
multiple-gene deletion	RGR27	DF	GCATGGTCTCAGCTGCGTCTCAGGTCAATATCATCACATTGGAATGC
multiple-gene deletion	RGR27	DR	ATATAAGGACGGGTAGGCG
multiple-gene deletion	RGR28	UF	GGATTAAGTGTCGGTTTGAGC
multiple-gene deletion	RGR28	UR	ATGCGGTCTCACGTTCGTCTCAGACCGTAATCCAGCAACATTGGC
multiple-gene deletion	RGR28	DF	GCATGGTCTCAGCTGCGTCTCAGGTCAGCTGACTTGGAAACGC
multiple-gene deletion	RGR28	DR	GCTGTATGGTTGACAACACG
multiple-gene deletion	RGR28	B1R	TCGGTGACACAGGACG
multiple-gene deletion	RGR28	B2F	CAACCTGAATAGCCTTGC
multiple-gene deletion	RGR29	UF	ATAATCCATCACCTCGGC
multiple-gene deletion	RGR29	UR	ATGCGGTCTCACGTTCGTCTCAGACCCAGCAGAGTGTTGTTTAGAGC
multiple-gene deletion	RGR29	DF	GCATGGTCTCAGCTGCGTCTCAGGTCCCTTTAGGCGGATGATATGC
multiple-gene deletion	RGR29	DR	GCGAGTATAAATGTGTCCTGC
multiple-gene deletion	RGR29	B1R	CTAAGTTCGCTATCGAGGC
multiple-gene deletion	RGR29	B2F	CTCATATCTATGGATAAATTGGC
multiple-gene deletion	RGR29	CF	CAGTTGATTGGATATACAGGC
multiple-gene deletion	RGR29	CR	ACATGACAATGAACATTACTGC
multiple-gene deletion	RGR30	UF	TGCAGAAATTGAGATTACCG
multiple-gene deletion	RGR30	UR	ATGCGGTCTCACGTTCGTCTCAGACCGCATTGGTTAATCTAATGGC
multiple-gene deletion	RGR30	DF	GCATGGTCTCAGCTGCGTCTCAGGTCGCAGAAACACAAATAGCGC
multiple-gene deletion	RGR30	DR	GCTGCCAATGTGATGC
multiple-gene deletion	RGR30	B1R	CAAGCAAGATCATTTGGC
multiple-gene deletion	RGR30	B2F	GTTGTTGGTAAGATCACTTTAGC
multiple-gene deletion	RGR31	UF	AGCGGACACACAGAAGC
multiple-gene deletion	RGR31	UR	ATGCGGTCTCACGTTCGTCTCAGACCCATTTCTAGAGTTACTTGAAGTATAGC
multiple-gene deletion	RGR31	DF	GCATGGTCTCAGCTGCGTCTCAGGTCGTATCCATCTTTAGACAACATGC
multiple-gene deletion	RGR31	DR	CTGCATAAGTTTTGTAGTAGGTAGC
multiple-gene deletion	RGR32	UF	CAACACCCAAGAAACAAAGTC
multiple-gene deletion	RGR32	UR	ATGCGGTCTCACGTTCGTCTCAGACCGTGACTATCATCCATCATATAGGAG
multiple-gene deletion	RGR32	DF	GCATGGTCTCAGCTGCGTCTCAGGTCCTGGCTCAATAGGTAATGGC
multiple-gene deletion	RGR32	DR	CAGATGTGGAAAGCTATGC
multiple-gene deletion	RGR32	B1R	CTGGATGGAATCACCG
multiple-gene deletion	RGR32	B2F	TGGTGTCTGGATCAATGC
multiple-gene deletion	RGR32	CF	TTCAACACTAATATAATCGCTCG
multiple-gene deletion	RGR32	CR	GAAATTGGTAACTGTGACCG
multiple-gene deletion	RGR33	UF	GCTGTGCTACCTGTAAACG
multiple-gene deletion	RGR33	UR	ATGCGGTCTCACGTTCGTCTCAGACCGTTACCTTTACCTGCACCG
multiple-gene deletion	RGR33	DF	GCATGGTCTCAGCTGCGTCTCAGGTCGTAAATATCTAAATTGGTGGGC
multiple-gene deletion	RGR33	DR	GTATGGCCTCAGTCAAGC
multiple-gene deletion	RGR33	B1R	AGGACGAGTGCTATGTGC
multiple-gene deletion	RGR33	B2F	CCACCAATGACACCAGC
multiple-gene deletion	RGR33	CF	TCCCTGTCACCACTTGC
multiple-gene deletion	RGR33	CR	GATGTTAGGAGGTTTGTCTGC
multiple-gene deletion	RGR34	UF	GCAACTGTGACAATTTCAGC
multiple-gene deletion	RGR34	UR	ATGCGGTCTCACGTTCGTCTCAGACCTCGTGGTATTGAAGAAGTCG
multiple-gene deletion	RGR34	DF	GCATGGTCTCAGCTGCGTCTCAGGTCGTCACCCGAATCTCTTGC
multiple-gene deletion	RGR34	DR	AATAACGGTTAGAGATTTCACG
multiple-gene deletion	RGR34	B1R	GCCTTTAATGTGATGGAAGC
multiple-gene deletion	RGR34	B2F	AGGTGCAATTAGACTTGGC
multiple-gene deletion	RGR34	CF	GATGGCGTTAAGGATATGC
multiple-gene deletion	RGR34	CR	CCAGGTTCTGATTGGC
multiple-gene deletion	RGR35	UF	CATAGGTCAGTGTTGGACG
multiple-gene deletion	RGR35	UR	ATGCGGTCTCACGTTCGTCTCAGACCCCGATGCTTTATGTTGC
multiple-gene deletion	RGR35	DF	GCATGGTCTCAGCTGCGTCTCAGGTCCCTTCAATTTAATGCAGATACG
multiple-gene deletion	RGR35	DR	CGTCCTGGAATGTATACCG
multiple-gene deletion	RGR35	B1R	GTACGTGGCAATCTGGC
multiple-gene deletion	RGR35	B2F	AATAATAACGTCGGACTGAGC
multiple-gene deletion	RGR35	CF	ACTCAATGCCTGTAACTTGC
multiple-gene deletion	RGR35	CR	CGTGAGTGATGGTGAGC
multiple-gene deletion	DGR19 (MGD19)	UF	CCTCTACCAACACTATAAAGCG
multiple-gene deletion	DGR19 (MGD19)	UR	ATGCGGTCTCACGTTCGTCTCAGACCAATAGCTTTGGGATTGGC
multiple-gene deletion	DGR19 (MGD19)	DF	GCATGGTCTCAGCTGCGTCTCAGGTCCGTTACTCATCCCAATGC
multiple-gene deletion	DGR19 (MGD19)	DR	CGCAGTATGTATGACCGC
multiple-gene deletion	DGR19 (MGD19)	B1R	TTCAACATGAGAACTCCAGC
multiple-gene deletion	DGR19 (MGD19)	B2F	AACATCTCGATCTTTCAACG
multiple-gene deletion	DGR19 (MGD19)	CF	GATTGCTAATGTCATCAGTGC
multiple-gene deletion	DGR19 (MGD19)	CR	GTACGTTGGATTCGTTAATCG
multiple-gene deletion	RGR36	UF	CCCAAAGTGATCTGGC
multiple-gene deletion	RGR36	UR	ATGCGGTCTCACGTTCGTCTCAGACCGTCAATACCGATAATTTTTGC
multiple-gene deletion	RGR36	DF	GCATGGTCTCAGCTGCGTCTCAGGTCTAAATTTATTCTTATTAGGGACGC
multiple-gene deletion	RGR36	DR	CCCCTTCTGCTAATGTCG
multiple-gene deletion	RGR36	B1R	GTTTCACCTAAGTAGTCTTCTGC
multiple-gene deletion	RGR36	B2F	TTTAGTAGCCATGCGAGC
CRISPR ready	CRISPR-Ready strain construction	UF	TTATCTGGAAAAAGTTCGTGTC
CRISPR ready	CRISPR-Ready strain construction	UR	ATGCGGTCTCACGTTCGTCTCAGAACTAGAGTTAAGTCAAAACAAAACCCT
CRISPR ready	CRISPR-Ready strain construction	DF	GCATGGTCTCAGCTGCGTCTCAGAAATATTAAAAGCAACATCGATAAGAT
CRISPR ready	CRISPR-Ready strain construction	DR	ACGCGCATCATACTCACTTA
CRISPR test	S1 spacer cassette	TS	CGATCGTCTCAGTTCGTCATCGCATAGATGATTTAGAAACTGGCGATGAGCGAAATGTAGTGCTTACGTTGGTTCGTCATCGCATAGATGATTTAGAAAAGAGACGCGAT
CRISPR test	S1 spacer cassette	BS	ATCGCGTCTCTTTTCTAAATCATCTATGCGATGACGAACCAACGTAAGCACTACATTTCGCTCATCGCCAGTTTCTAAATCATCTATGCGATGACGAACTGAGACGATCG
CRISPR test	S2 spacer cassette	TS	CGATCGTCTCAGTTCGTCATCGCATAGATGATTTAGAAACAAAATCGCGCCGAAGGATGTCGCTGCCGACTGTTCGTCATCGCATAGATGATTTAGAAAAGAGACGCGAT
CRISPR test	S2 spacer cassette	BS	ATCGCGTCTCTTTTCTAAATCATCTATGCGATGACGAACAGTCGGCAGCGACATCCTTCGGCGCGATTTTGTTTCTAAATCATCTATGCGATGACGAACTGAGACGATCG
CRISPR test	S3 spacer cassette	TS	CGATCGTCTCAGTTCGTCATCGCATAGATGATTTAGAAATGGAGAGAGCGAGATTCTCCGCGCTGTAGAAGGTTCGTCATCGCATAGATGATTTAGAAAAGAGACGCGAT
CRISPR test	S3 spacer cassette	BS	ATCGCGTCTCTTTTCTAAATCATCTATGCGATGACGAACCTTCTACAGCGCGGAGAATCTCGCTCTCTCCATTTCTAAATCATCTATGCGATGACGAACTGAGACGATCG
CRISPR-lock	N1 spacer cassette	TS	CGATCGTCTCAGTTCGTCATCGCATAGATGATTTAGAAAGACACCAAAGGTAATAAAGCTATGAAAGAATAGTTCGTCATCGCATAGATGATTTAGAAAAGAGACGCGAT
CRISPR-lock	N1 spacer cassette	BS	ATCGCGTCTCTTTTCTAAATCATCTATGCGATGACGAACTATTCTTTCATAGCTTTATTACCTTTGGTGTCTTTCTAAATCATCTATGCGATGACGAACTGAGACGATCG
CRISPR-lock	T2 spacer cassette	TS	CGATCGTCTCAGTTCGTCATCGCATAGATGATTTAGAAATGCAGATGCAGTAAGACTTGTTTGCTCCCAGAGTTCGTCATCGCATAGATGATTTAGAAAAGAGACGCGAT
CRISPR-lock	T2 spacer cassette	BS	ATCGCGTCTCTTTTCTAAATCATCTATGCGATGACGAACTCTGGGAGCAAACAAGTCTTACTGCATCTGCATTTCTAAATCATCTATGCGATGACGAACTGAGACGATCG
CRISPR-lock	T18 spacer cassette	TS	CGATCGTCTCAGTTCGTCATCGCATAGATGATTTAGAAAATTAAACCGCCTGGAGGCTGATCTGTAATCCTGTTCGTCATCGCATAGATGATTTAGAAAAGAGACGCGAT
CRISPR-lock	T18 spacer cassette	BS	ATCGCGTCTCTTTTCTAAATCATCTATGCGATGACGAACAGGATTACAGATCAGCCTCCAGGCGGTTTAATTTTCTAAATCATCTATGCGATGACGAACTGAGACGATCG
