## Supplementary material for "Rapid and assured genetic engineering methods applied to *Acinetobacter baylyi* ADP1 genome streamlining": Table S3

strain	region	deletion	minimal.succinate.growth	start	end	size	genes	tRNAs	rRNAs	CDS	CDS.minimal.KO.essential	CDS.minimal.KO.uncertain	CDS.minimal.KO.dispensable	CDS.LB.TnSeq.essential	CDS.LB.TnSeq.uncertain	CDS.LB.TnSeq.dispensable	deletion.method	colonies.golden.transformation.1	golden.transformation.2.puddle	PCR.A.tdkKanR.to.external	PCR.B.within.deletion.to.external	PCR.C.within.deletion	PCR.D.flanking.external.to.external	PCR.verification.of.deletion	PCR.verification.of.deletion.description	genome.sequenced	genome.sequencing.notes
NA	RGR1	failed	NA	31264	60558	29295	39	0	0	39	3	6	30	1	1	37	golden.transformation	0	0	NA	NA	NA	NA	NA	NA	No	NA
MGD1	DGR1	successful	Yes	79183	149394	70212	63	2	0	61	0	4	55	5	6	48	golden.transformation	> 100	NA	verified	verified	NA	NA	AB	Successful	Yes	Verified expected deletion
NA	RGR2	failed	NA	164334	203760	39427	40	0	0	40	10	1	29	6	5	29	golden.transformation	0	0	NA	NA	NA	NA	NA	NA	No	NA
MGD2	DGR2	successful	Yes	208059	233310	25252	24	2	3	19	0	3	16	0	0	19	golden.transformation	> 50	NA	verified	verified	NA	NA	AB	Successful	Yes	Verified expected deletion
MGD3	DGR3	successful	Yes	311062	338405	27344	26	0	0	26	0	2	24	1	1	24	golden.transformation	> 50	NA	verified	verified	NA	NA	AB	Successful	Yes	Verified expected deletion
NA	RGR3	failed	NA	439602	466208	26607	25	0	0	25	5	1	19	1	1	23	golden.transformation	7	NA	5'-failed	failed	failed	NA	(A)(B)(C)	Failed (failed 5' flank primer set A, Band B, Band C)	No	NA
NA	RGR4	failed	NA	516394	551625	35232	28	0	0	28	1	0	27	0	3	25	golden.transformation	< 5	NA	5'-failed	failed	failed	NA	(A)(B)(C)	Failed (failed 5' flank primer set A, Band B, Band C)	No	NA
MGD4	DGR4	successful	Yes	599230	624467	25238	23	0	0	23	0	0	23	0	1	22	golden.transformation	> 100	NA	verified	verified	NA	NA	AB	Successful	Yes	Verified expected deletion
MGD5	DGR5	successful	Yes	676281	701116	24836	23	0	0	23	0	0	23	2	0	21	golden.transformation	< 5	NA	verified	verified	NA	NA	AB	Successful	No	NA
NA	RGR5	failed	NA	710503	752357	41855	38	0	0	38	2	3	33	12	4	22	golden.transformation	0	1	NA	failed	failed	NA	(B)(C)	Failed (Band B, Band C)	No	NA
NA	RGR6	failed	NA	783695	810856	27162	35	6	0	29	0	1	28	1	1	27	golden.transformation	< 5	NA	multiple.band	failed	NA	NA	(A)(B)	Failed (MB A, Band B)	No	NA
MGD6	DGR6	successful	Yes	907554	934015	26462	17	1	0	16	0	2	14	0	1	15	golden.transformation	> 100	NA	multiple.band	verified	NA	NA	(A)B	Uncertain (MB A)	Yes	Verified expected deletion
MGD7	DGR7	successful	Yes	934985	1050978	115994	107	0	0	107	2	15	90	1	7	99	overlap.extension.PCR	NA	NA	NA	NA	verified	verified	CD	Successful	Yes	Verified expected deletion
MGD8	DGR8	successful	Yes	1051557	1093313	41757	43	0	0	43	4	3	36	6	4	33	golden.transformation	< 5	NA	uncertain	uncertain	verified	NA	(A)(B)C	Successful (two different C did not amplify), Uncertain A and B	No	NA
NA	RGR7	failed	NA	1095916	1140655	44740	43	4	0	39	3	1	36	4	4	32	golden.transformation	< 5	1	NA	failed	failed	NA	(A)(B)(C)	Failed (Uncertain A, Band B, Band C)	No	NA
MGD9	DGR9	successful	No	1144054	1200772	56719	46	1	0	45	0	5	40	2	2	41	golden.transformation	< 5	NA	verified	verified	NA	NA	AB	Successful	No	NA
NA	RGR8	failed	NA	1223614	1255961	32348	36	0	0	36	7	5	24	4	6	26	golden.transformation	0	1	NA	failed	failed	NA	(B)(C)	Failed (Band B, Band C)	No	NA
MGD10	DGR10	successful	Yes	1273021	1309698	36678	32	0	0	32	0	2	30	1	5	26	golden.transformation	> 100	NA	verified	verified	NA	NA	AB	Successful	No	NA
NA	RGR9	failed	NA	1329945	1367729	37785	42	6	0	36	5	1	30	2	5	29	golden.transformation	0	0	NA	NA	NA	NA	NA	NA	No	NA
NA	RGR10	failed	NA	1399532	1478908	79377	70	0	0	70	0	3	67	0	12	58	golden.transformation	0	0	NA	NA	NA	NA	NA	NA	No	NA
NA	RGR11	failed	NA	1480695	1540442	59748	51	0	0	51	6	4	41	4	8	39	golden.transformation	< 5	1	verified	failed	failed	NA	A(B)(C)	Failed (Band B, Band C)	No	NA
MGD11	DGR11	successful	Yes	1541577	1724834	183258	172	2	3	167	0	14	153	2	24	141	overlap.extension.PCR	NA	NA	NA	NA	NA	verified	D	Successful	Yes	Verified expected deletion
MGD12	DGR12	successful	Yes	1771382	1818026	46645	44	1	0	43	0	7	36	0	6	37	golden.transformation	< 5	NA	verified	verified	NA	NA	AB	Successful	No	NA
NA	RGR12	failed	NA	1821335	1850036	28702	31	0	0	31	0	2	29	0	6	25	golden.transformation	< 5	NA	verified	failed	NA	NA	A(B)	Failed (Band B)	No	NA
NA	RGR13	failed	NA	1850627	1884890	34264	29	0	0	29	3	2	35	0	6	34	golden.transformation	> 100	NA	verified	failed	NA	NA	A(B)	Failed(Band B)	No	NA
NA	RGR14	failed	NA	1884940	1910033	25094	27	0	0	27	3	2	22	0	6	21	golden.transformation	> 100	NA	verified	verified	failed	NA	AB(C)	Failed (Band C)	No	NA
MGD13	DGR13	successful	Yes	1935996	1957779	21784	23	0	0	23	2	2	19	0	4	19	golden.transformation	0	1	NA	uncertain	verified	NA	(B)C	Yes (No band new C, uncertain B, >500 colonies from puddle	No	NA
MGD14	DGR14	successful	Yes	1960407	1987074	26668	22	0	0	22	0	0	22	1	1	20	golden.transformation	> 100	NA	verified	verified	NA	NA	AB	Successful	Yes	Verified expected deletion
NA	RGR15	failed	NA	1995528	2026373	30846	30	0	0	30	2	2	26	2	4	24	golden.transformation	0	1	NA	failed	NA	NA	(B)	Failed (Band B)	No	NA
NA	RGR16	failed	NA	2033721	2068471	34751	31	1	0	30	0	1	29	1	8	21	golden.transformation	< 5	0	multiple.band	uncertain	NA	NA	(A)(B)	Failed (MB A, Uncertain B)	Yes	One sided integration: tdk-kanR cassette inserted at the 3' end of the intended deletion region with ~400 bp deletion of the 5' end of the cassette
NA	RGR17	failed	NA	2098664	2195479	96816	103	1	0	102	3	6	93	5	24	73	golden.transformation	0	0	NA	NA	NA	NA	NA	NA	No	NA
NA	RGR18	failed	NA	2215723	2238239	22517	22	1	0	21	1	0	20	1	3	17	golden.transformation	< 5	0	3'-failed	failed	failed	NA	(A)(B)(C)	Failed (failed 3' flank primer set A, Band B, Band C)	No	NA
NA	RGR19	failed	NA	2239452	2259450	19999	15	0	0	15	1	1	13	2	2	11	golden.transformation	0	0	NA	NA	NA	NA	NA	NA	No	NA
MGD15	DGR15	successful	No	2287925	2308844	20920	19	0	0	19	1	2	16	0	4	15	golden.transformation	> 50	NA	verified	verified	uncertain	NA	AB(C)	Uncertain (Uncertain C)	Yes	Verified expected deletion
NA	RGR20	failed	NA	2324185	2358277	34093	33	0	0	33	3	2	28	4	7	22	golden.transformation	< 5	NA	5'-failed	failed	failed	NA	(A)(B)(C)	Failed (failed 5' flank primer set A, Band B, Band C)	No	NA
NA	RGR21	failed	NA	2399337	2418322	18986	19	0	0	19	3	2	14	2	4	13	golden.transformation	0	1	NA	failed	failed	NA	(B)(C)	Failed (Band B and C)	No	NA
NA	RGR22	failed	NA	2447198	2493477	46280	34	0	0	34	4	2	28	0	2	32	golden.transformation	0	1	NA	failed	failed	NA	(B)(C)	Failed (Band B and C)	No	NA
MGD16	DGR16	successful	Yes	2493883	2519587	25705	24	0	0	24	0	0	24	0	0	24	golden.transformation	> 50	NA	verified	verified	NA	NA	AB	Successful	No	NA
NA	RGR23	failed	NA	2560740	2591987	31248	29	0	0	29	6	0	23	7	6	16	golden.transformation	0	0	NA	NA	NA	NA	NA	NA	No	NA
MGD17	DGR17	successful	Yes	2623088	2664794	41707	38	0	0	38	1	7	32	0	1	39	golden.transformation	< 5	NA	verified	verified	NA	NA	AB	Successful (smaller than expected bands both A and B sets)	Yes	Deletion may be 36 bp shorter than expected
MGD18	DGR18	successful	Yes	2664390	2706074	41685	47	0	0	47	0	12	35	0	6	41	golden.transformation	8	NA	verified	verified	NA	NA	AB	Successful (smaller than expected band in set B)	Yes	Verified expected deletion
NA	RGR24	failed	NA	2707551	2737496	29946	18	0	0	18	0	5	13	0	1	17	golden.transformation	0	1	NA	NA	NA	NA	NA	Failed pos. ctrls (bad primers)	No	NA
NA	RGR25	failed	NA	2739310	2776936	37627	41	1	0	40	0	6	34	2	2	36	golden.transformation	0	0	NA	NA	NA	NA	NA	NA	No	NA
NA	RGR26	failed	NA	2883859	2909403	25545	25	1	0	24	0	1	23	0	6	18	golden.transformation	> 100	NA	failed	verified	failed	NA	(A)B(C)	Failed (Incomplete A, Band C)	No	NA
NA	RGR27	failed	NA	2918531	2938767	20237	21	0	0	21	1	0	20	1	1	19	golden.transformation	0	0	NA	NA	NA	NA	NA	NA	No	NA
NA	RGR28	failed	NA	2995282	3021943	26662	25	0	0	25	0	0	25	1	0	24	golden.transformation	10	NA	multiple.band	failed	NA	NA	(A)B	Uncertain (MB A)	Yes	One sided integration: tdk-kanR inserted in place of 3023403-3024157 (prfC gene) with 258 bp deletion of the 5' end of the cassette
NA	RGR29	failed	NA	3053283	3077896	24614	27	2	3	22	2	0	20	0	3	19	golden.transformation	0	1	NA	failed	failed	NA	(B)(C)	Failed (Band B and C)	No	NA
NA	RGR30	failed	NA	3088981	3118052	29072	28	4	0	24	0	2	22	0	2	22	golden.transformation	< 5	NA	3'-failed	uncertain	NA	NA	(A)(B)	Failed (failed 3' flank primer set A, uncertain set B)	No	NA
NA	RGR31	failed	NA	3184473	3216931	32459	35	0	0	35	2	4	29	0	4	31	golden.transformation	0	0	NA	NA	NA	NA	NA	NA	No	NA
NA	RGR32	failed	NA	3241618	3264925	23308	16	0	0	16	4	0	12	1	1	14	golden.transformation	10	NA	5'-failed	failed	failed	NA	(A)(B)(C)	Failed (failed 5' flank primer set A, Band B, Band C)	No	NA
NA	RGR33	failed	NA	3321697	3371121	49425	36	2	0	34	0	1	33	1	1	32	golden.transformation	> 100	NA	failed	verified	failed	NA	(A)B(C)	Failed (Incomplete A, Band C)	No	NA
NA	RGR34	failed	NA	3372053	3404735	32683	26	0	0	26	1	0	25	0	0	26	golden.transformation	> 50	NA	verified	verified	failed	NA	AB(C)	Failed (Band C)	No	NA
NA	RGR35	failed	No	3446141	3468761	22621	24	0	0	24	3	1	20	0	1	23	golden.transformation	> 100	NA	verified	failed	verified	NA	A(B)C	Failed (Band B)	No	NA
MGD19	DGR19	successful	Yes	3506619	3530674	24056	27	0	0	27	1	0	26	0	0	27	golden.transformation	> 50	NA	verified	verified	verified	NA	ABC	Yes	No	NA
NA	RGR36	failed	NA	3570866	3598496	27631	27	0	0	27	0	15	12	4	5	18	golden.transformation	< 5	NA	verified	failed	NA	NA	A(B)	Failed (Band B)	No	NA
														7
